# Bimodal distribution of *Candida albicans* in children with Autism linked with ASD symptoms

**DOI:** 10.1101/2023.07.13.548908

**Authors:** Khemlal Nirmalkar, Jigar Patel, Dae-Wook Kang, Andrew Bellinghiere, Devin A. Bowes, James B. Adams, Rosa Krajmalnik-Brown

## Abstract

The gastrointestinal (GI) tract harbors an intricate and remarkably diverse microbial ecosystem that profoundly impacts various aspects of health and pathophysiology. While bacteria overwhelmingly represent most of the GI microbiota, it is imperative to consider the presence and function of fungal constituents (i.e., mycobiota) within the GI ecosystem. The substantial incidence of GI disorders and associated manifestations in children diagnosed with autism spectrum disorder (ASD) suggests a plausible contributory role of the gut mycobiota. Our investigation aimed to elucidate the gut mycobiota in a cohort comprising 38 typically developing children (TD) and 40 children with ASD. Fecal samples were collected from all participants and autism severity and GI symptoms were assessed to unravel the potential implications of mycobiota alterations in the gut. We employed fungal internal transcribed spacer (ITS) gene amplicon sequencing to analyze the fungal composition and investigate their relationship with GI and autism symptoms. Among gut mycobiota, *Saccharomyces cerevisiae* was significantly lower (relative abundance) in ASD compared to TD children. Total *Candida* and *C. albicans* demonstrated a bimodal distribution among children with ASD. Children with ASD with elevated Autism Treatment Evaluation Checklist (ATEC) scores (a more severe diagnosis) displayed an increased abundance of *C. albicans* and a decreased abundance of *S. cerevisiae*. A significant positive correlation was observed between ATEC scores and GI symptoms and between ATEC scores and *C. albicans*. Our findings propose that a deficit of beneficial fungi, specifically *S. cerevisiae,* and an overgrowth of *C. albicans* may worsen autism severity in children with ASD. Future work employing more advanced techniques (i.e., shotgun metagenomics) is encouraged to advance understanding of the functional role of fungi/yeast, and their interplay between GI symptoms and autism severity in children with ASD.
