## Supplementary file S2 for "Bimodal distribution of *Candida albicans* in children with Autism linked with ASD symptoms"

### Sheet: Sheet2
Sample ID	Group	Gender	Age	constipation (GS 1)	diarrhea (GS 2)	consistency (GS 3)	smell (GS 4)	flatulence (GS 5)	abdominal pain (GS 6)	GS Index total	speech/lang/comunication (ATEC 1)	sociability (ATEC 2)	sensory/cognition (ATEC 3)	health/physical/behavior (ATEC 4)	ATEC Total	Sensory Perceptual Approach Behaviors (SENSORY) (PDD-BI 1)	Ritualisms/Resistance to Change (RITUAL) (PDD-BI 2)	Social Pragmatic Problemes (SOCPP) (PDD-BI 3)	Social Approach Behaviors (SOCAPP) (PDD-BI 4)	Expressive Language (EXPRESS) (PDD-BI 5)	Semantic/Pragmatic Problems (SEMPP)	Arousal Regulation Problems (AROUSE)	Specific Fears (FEARS)	Aggressiveness (AGG)	Learning, Memory, and Receptive Language (LMRL)	PDD-BI total (Sensory+Ritual+Socpp-Socapp-Express)	Seafood consumption (No=0, Yes=1)	Diet(GF/CF. No=0, Yes=1)
6	TD	M	12	0	0	0	0	0	0	0	N/A	N/A	N/A	N/A	N/A	N/A	N/A	N/A	N/A	N/A	N/A	N/A	N/A	N/A	N/A	N/A	1	0
21	TD	M	13	0	0	0	0	0	0	0	N/A	N/A	N/A	N/A	N/A	N/A	N/A	N/A	N/A	N/A	N/A	N/A	N/A	N/A	N/A	N/A	0	0
22	TD	M	5	0	0	0	0	0	0	0	N/A	N/A	N/A	N/A	N/A	N/A	N/A	N/A	N/A	N/A	N/A	N/A	N/A	N/A	N/A	N/A	0	0
31	TD	M	12	0	0	0	0	0	0	0	N/A	N/A	N/A	N/A	N/A	N/A	N/A	N/A	N/A	N/A	N/A	N/A	N/A	N/A	N/A	N/A	0	0
46	TD	M	4	0	0	0	0	0	0	0	N/A	N/A	N/A	N/A	N/A	N/A	N/A	N/A	N/A	N/A	N/A	N/A	N/A	N/A	N/A	N/A	1	0
47	TD	M	8	0	0	0	0	0	0	0	N/A	N/A	N/A	N/A	N/A	N/A	N/A	N/A	N/A	N/A	N/A	N/A	N/A	N/A	N/A	N/A	0	0
48	TD	M	13	0	0	0	0	0	0	0	N/A	N/A	N/A	N/A	N/A	N/A	N/A	N/A	N/A	N/A	N/A	N/A	N/A	N/A	N/A	N/A	0	0
49	TD	M	6	0	0	0	0	0	0	0	N/A	N/A	N/A	N/A	N/A	N/A	N/A	N/A	N/A	N/A	N/A	N/A	N/A	N/A	N/A	N/A	0	0
50	TD	M	4	0	0	0	0	0	0	0	N/A	N/A	N/A	N/A	N/A	N/A	N/A	N/A	N/A	N/A	N/A	N/A	N/A	N/A	N/A	N/A	0	0
51	TD	M	5	0	0	0	0	0	0	0	N/A	N/A	N/A	N/A	N/A	N/A	N/A	N/A	N/A	N/A	N/A	N/A	N/A	N/A	N/A	N/A	0	0
53	TD	M	6	0	0	0	0	0	0	0	N/A	N/A	N/A	N/A	N/A	N/A	N/A	N/A	N/A	N/A	N/A	N/A	N/A	N/A	N/A	N/A	0	0
54	TD	M	3	0	0	0	0	0	0	0	N/A	N/A	N/A	N/A	N/A	N/A	N/A	N/A	N/A	N/A	N/A	N/A	N/A	N/A	N/A	N/A	0	0
4	TD	F	14	1	0	0	0	0	0	1	N/A	N/A	N/A	N/A	N/A	N/A	N/A	N/A	N/A	N/A	N/A	N/A	N/A	N/A	N/A	N/A	1	0
8	TD	F	4	1	0	0	0	0	0	1	N/A	N/A	N/A	N/A	N/A	N/A	N/A	N/A	N/A	N/A	N/A	N/A	N/A	N/A	N/A	N/A	1	0
12	TD	F	4	1	0	0	0	0	0	1	N/A	N/A	N/A	N/A	N/A	N/A	N/A	N/A	N/A	N/A	N/A	N/A	N/A	N/A	N/A	N/A	1	0
52	TD	M	8	0	0	0	0	1	0	1	N/A	N/A	N/A	N/A	N/A	N/A	N/A	N/A	N/A	N/A	N/A	N/A	N/A	N/A	N/A	N/A	0	0
55	TD	M	16	0	0	1	1	0	0	2	N/A	N/A	N/A	N/A	N/A	N/A	N/A	N/A	N/A	N/A	N/A	N/A	N/A	N/A	N/A	N/A	0	0
3	TD	M	10	0	0	0	0	2	1	3	NA	N/A	N/A	N/A	N/A	N/A	N/A	N/A	N/A	N/A	N/A	N/A	N/A	N/A	N/A	N/A	0	1
C49	TD	M	12	0	0	0	1	2	1	4	NA	NA	NA	NA	NA	NA	NA	NA	NA	NA	NA	NA	NA	NA	NA	NA	NA	NA
C51	TD	F	16	2	0	0	0	1	1	4	NA	NA	NA	NA	NA	NA	NA	NA	NA	NA	NA	NA	NA	NA	NA	NA	NA	NA
C52	TD	F	14	1	0	0	0	1	2	4	NA	NA	NA	NA	NA	NA	NA	NA	NA	NA	NA	NA	NA	NA	NA	NA	NA	NA
C56	TD	F	12	1	0	0	1	2	1	5	NA	NA	NA	NA	NA	NA	NA	NA	NA	NA	NA	NA	NA	NA	NA	NA	NA	NA
C58	TD	F	5	1	0	0	0	1	0	2	NA	NA	NA	NA	NA	NA	NA	NA	NA	NA	NA	NA	NA	NA	NA	NA	NA	NA
C59	TD	M	13	0	0	1	1	2	1	5	NA	NA	NA	NA	NA	NA	NA	NA	NA	NA	NA	NA	NA	NA	NA	NA	NA	NA
C61	TD	M	5	0	0	0	0	0	0	0	NA	NA	NA	NA	NA	NA	NA	NA	NA	NA	NA	NA	NA	NA	NA	NA	NA	NA
C1	TD	M	9	0	0	0	0	0	0	0	NA	NA	NA	NA	NA	NA	NA	NA	NA	NA	NA	NA	NA	NA	NA	NA	NA	NA
C10	TD	M	5	0	0	0	0	0	0	0	NA	NA	NA	NA	NA	NA	NA	NA	NA	NA	NA	NA	NA	NA	NA	NA	NA	NA
C11	TD	M	5	0	0	0	0	0	0	0	NA	NA	NA	NA	NA	NA	NA	NA	NA	NA	NA	NA	NA	NA	NA	NA	NA	NA
C12	TD	M	9	0	0	0	0	0	0	0	NA	NA	NA	NA	NA	NA	NA	NA	NA	NA	NA	NA	NA	NA	NA	NA	NA	NA
C2	TD	M	6	0	0	0	0	0	0	0	NA	NA	NA	NA	NA	NA	NA	NA	NA	NA	NA	NA	NA	NA	NA	NA	NA	NA
C3	TD	F	8	0	0	0	0	0	0	0	NA	NA	NA	NA	NA	NA	NA	NA	NA	NA	NA	NA	NA	NA	NA	NA	NA	NA
C4	TD	M	6	0	0	0	0	0	0	0	NA	NA	NA	NA	NA	NA	NA	NA	NA	NA	NA	NA	NA	NA	NA	NA	NA	NA
C5	TD	M	9	0	0	0	0	0	0	0	NA	NA	NA	NA	NA	NA	NA	NA	NA	NA	NA	NA	NA	NA	NA	NA	NA	NA
C5a	TD	M	9	1	0	0	0	1	0	2	NA	NA	NA	NA	NA	NA	NA	NA	NA	NA	NA	NA	NA	NA	NA	NA	NA	NA
C6	TD	M	6	0	0	0	0	0	0	0	NA	NA	NA	NA	NA	NA	NA	NA	NA	NA	NA	NA	NA	NA	NA	NA	NA	NA
C7	TD	F	4	2	0	1	1	0	1	5	NA	NA	NA	NA	NA	NA	NA	NA	NA	NA	NA	NA	NA	NA	NA	NA	NA	NA
C8	TD	M	6	2	0	0	0	0	0	2	NA	NA	NA	NA	NA	NA	NA	NA	NA	NA	NA	NA	NA	NA	NA	NA	NA	NA
C9	TD	M	7	0	0	0	0	0	0	0	NA	NA	NA	NA	NA	NA	NA	NA	NA	NA	NA	NA	NA	NA	NA	NA	NA	NA
44	ASD	M	6	0	0	0	1	0	0	1	6	15	10	17	48	14	27	17	78	17	NA	NA	NA	NA	NA	-37	0	0
34	ASD	M	8	0	0	1	0	0	1	2	24	21	23	38	106	18	16	21	28	0	NA	NA	NA	NA	NA	27	0	0
35	ASD	M	11	1	0	0	0	1	0	2	8	16	18	11	53	23	17	20	57	56	NA	NA	NA	NA	NA	-53	0	0
37	ASD	M	11	1	0	0	0	1	0	2	9	19	15	28	71	2	13	18	71	83	NA	NA	NA	NA	NA	-121	0	0
30	ASD	M	9	0	0	1	1	1	0	3	0	18	13	29	60	20	31	18	62	85	NA	NA	NA	NA	NA	-78	0	1
41	ASD	M	6	1	0	0	0	2	0	3	3	14	12	29	58	8	17	12	74	90	NA	NA	NA	NA	NA	-127	0	NA
1	ASD	M	6	1	0	1	1	0	1	4	0	16	12	24	52	21	28	22	67	62	NA	NA	NA	NA	NA	-58	1	1
24	ASD	M	4	0	0	2	0	2	0	5	15	28	27	31	101	NA	NA	NA	NA	NA	NA	NA	NA	NA	NA	NA	0	0
29	ASD	F	4	2	0	1	2	0	0	5	16	17	15	37	85	40	8	15	54	42	NA	NA	NA	NA	NA	-33	1	0
32	ASD	M	5	0	0	1	1	2	1	5	14	19	25	52	110	30	24	27	57	41	NA	NA	NA	NA	NA	-17	0	0
20	ASD	M	4	1	0	0	2	2	1	6	NA	NA	NA	NA	NA	NA	NA	NA	NA	NA	NA	NA	NA	NA	NA	NA	0	0
39	ASD	F	5	2	0	1	1	1	1	6	13	16	13	12	54	6	17	10	57	16	NA	NA	NA	NA	NA	-40	0	1
40	ASD	M	4	1	0	1	2	1	1	6	13	15	19	39	86	37	16	27	56	45	NA	NA	NA	NA	NA	-21	1	1
13	ASD	M	3	2	1	1	1	1	1	7	23	14	11	38	86	45	19	7	34	10	NA	NA	NA	NA	NA	27	1	1
25	ASD	M	7	2	0	0	2	1	2	7	3	12	9	13	37	18	11	22	89	86	NA	NA	NA	NA	NA	-124	1	0
57	ASD	M	11	1	0	0	2	2	2	7	11	32	20	35	98	39	35	34	59	35	NA	NA	NA	NA	NA	14	0	NA
36	ASD	M	9	1	1	1	2	2	1	8	12	19	16	36	83	25	23	16	75	54	NA	NA	NA	NA	NA	-65	0	0
26	ASD	M	9	2	1	1	1	2	1	8	16	20	13	12	61	10	5	9	72	46	NA	NA	NA	NA	NA	-94	1	1
12b	ASD	M	6	0	0	1	0	0	0	1	9	21	18	27	75	26	20	26	48	57	28	24	30	38	15	-33	NA	NA
18b	ASD	M	5	1	0	0	2	2	1	6	13	10	0	39	62	49	35	10	76	21	12	27	37	22	31	-3	NA	NA
1b	ASD	M	11	0	0	1	1	0	0	2	2	4	6	14	26	6	8	6	83	88	10	11	16	3	33	-151	NA	NA
20b	ASD	M	12	1	1	1	1	2	1	7	6	8	12	29	55	14	19	19	85	70	22	7	16	12	32	-103	NA	NA
3b	ASD	M	9	2	0	0	0	2	2	6	19	16	16	16	67	25	11	12	40	0	NA	18	6	16	8	8	NA	NA
6b	ASD	M	13	2	0	1	2	1	0	6	2	20	22	29	73	27	20	21	48	61	27	31	22	7	0	-41	NA	NA
8b	ASD	M	14	2	0	0	2	0	2	6	6	15	7	28	56	22	16	9	82	83	13	30	45	12	32	-118	NA	NA
9b	ASD	M	15	2	0	0	2	1	2	7	3	16	3	27	49	7	15	28	82	67	11	6	28	11	36	-99	NA	NA
A1	ASD	M	13	2	0	1	0	0	0	3	3	34	29	42	108	42	17	21	22	12	na	35	46	42	6	46	NA	NA
A10	ASD	M	9	1	1	1	2	2	2	9	6	26	19	49	100	32	17	20	66	57	14	27	27	36	22	-54	NA	NA
A11	ASD	M	7	0	0	0	1	1	0	2	0	6	3	12	21	2	14	5	99	79	2	5	17	13	33	-157	NA	NA
A12	ASD	M	13	0	0	0	0	0	0	0	22	8	21	11	62	41	15	19	44	3	0	16	17	28	11	28	NA	NA
A13	ASD	M	7	0	0	0	0	0	0	0	7	4	11	22	44	13	13	17	80	61	9	12	13	9	32	-98	NA	NA
A18	ASD	M	16	1	0	1	2	2	1	7	12	19	20	34	85	49	16	22	54	42	21	24	26	19	21	-9	NA	NA
A19	ASD	M	12	1	0	0	0	0	0	1	0	22	9	24	55	2	10	11	88	92	5	13	23	24	32	-157	NA	NA
A21	ASD	F	16	1	0	1	1	2	1	6	2	0	1	10	13	2	13	8	72	0	8	7	25	9	0	-49	NA	NA
A22	ASD	M	17	2	0	0	0	2	0	4	0	21	8	15	55	12	26	7	69	88	9	14	14	15	35	-112	NA	NA
A23	ASD	M	6	0	1	2	2	0	2	7	20	26	24	37	107	13	3	3	25	0	0	26	5	41	2	-6	NA	NA
A24	ASD	M	4	2	1	1	1	2	1	8	20	17	26	64	127	43	31	18	29	14	13	29	37	35	7	49	NA	NA
A6	ASD	M	4	2	0	0	0	0	0	2	15	8	14	23	60	34	10	10	81	46	12	26	32	23	25	-73	NA	NA
A8	ASD	M	9	2	1	1	2	2	1	9	22	10	20	20	72	16	19	10	39	13	0	19	19	33	19	-7	NA	NA
A9	ASD	M	6	1	0	0	1	0	0	2	2	5	6	11	24	6	2	5	76	93	1	12	2	6	33	-156	NA	NA
